# mRNAid, an Open-Source Platform for Therapeutic mRNA Design and Optimization Strategies

**DOI:** 10.1101/2022.04.04.486952

**Authors:** Nikita Vostrosablin, Shuhui Lim, Pooja Gopal, Kveta Brazdilova, Sushmita Parajuli, Xiaona Wei, Anna Gromek, Martin Spale, Anja Muzdalo, Constance Yeo, Joanna Wardyn, Petr Mejzlik, Brian Henry, Anthony W. Partridge, Danny A. Bitton

**Author notes:** **Corresponding Author: Danny A. Bitton**, Na Valentince 4, FIVE Building, Prague 5 - Smichov, Prague, 150 00, Czech Republic. Equal Contribution (Nikita Vostrosablin, Shuhui Lim, Pooja Gopal).

## Abstract

Recent COVID-19 vaccines unleashed the potential of mRNA-based therapeutics. mRNA optimization is indispensable for reducing immunogenicity, ensuring stability, and maximizing protein output. We present mRNAid, an experimentally validated software for mRNA optimization and visualization that generates mRNA sequences with comparable if not superior characteristics to commercially optimized sequences. To encompass all aspects of mRNA design, we also interrogated the impact of uridine content, nucleoside analogs and UTRs on expression and immunogenicity.
