## Supplementary Table for "mRNAid, an Open-Source Platform for Therapeutic mRNA Design and Optimization Strategies"

### Sheet: S1
Supplementary Table S1. Five optimization strategies that were used in this study
	Strategy 1 - Dinucleotides optimization	Strategy 2 - Matched codon pair usage opimzation	Strategy 3 - Matched codon usgae owith uridine depletion	Strategy 4 - Matched codon usgae without uridine depletion	Strategy 5 - CAI optimization
UTRs	Plasmid	Plasmid	Plasmid	Plasmid	Plasmid
Translational on-ramping	No (MV)	No (MV)	No (MV)	No (MV)	No (MV)
Coding sequence	The least frequent codon for each amino acid	The least frequent codon for each amino acid	The least frequent codon for each amino acid	The least frequent codon for each amino acid	The least frequent codon for each amino acid
Codon usage frequency threshold percentage	10	10	10	10	10
Uridine depletion	Yes	Yes	Yes	No	Yes
Codon Optimization	Dinucleotides	Matched codon pair usage	Matched codon usage - default	Matched codon usage - default	CAI
Avoid motifs	NheI EcoRV NotI BamHI BspEI	NheI EcoRV NotI BamHI BspEI	NheI EcoRV NotI BamHI BspEI	NheI EcoRV NotI BamHI BspEI	NheI EcoRV NotI BamHI BspEI
MIN GC content	50	50	50	50	50
MAX GC content	70	70	70	70	70
Window size for local GC content	100	100	100	100	100
Entrophy window size	80	80	80	80	80
Input	Rare	Rare	Rare	Rare	Rare
Outputs tested	Output1	Output1	Output1	Output1	Output1
	Output2	Output2	Output2	Output2	Output2
	Output3	Output3	Output3	Output3	Output3
	Output4	Output4	Output4	Output4	Output4
	Output5	Output5	Output5	Output5	Output5
	Output6	Output6	Output6	Output6	Output6
Lavenshtein distance Moderna (averaged on 10 sequences)	654	566	590	758	131
Lavenshtein distance Pfizer (averaged on 10 sequences)	695	626	650	753	350

### Sheet: S2
Supplementary Table S2. Summary of optimization parameters of mRNA sequences optimized by mRNAid
	Label	T/U Ratio	GC Ratio	MFE	5_MFE
Input	Rare	0.270042	0.42616	-209.6	-43
Control	Promega	0.21	0.55	-259.30	-47.80
Strategy 1 - Dinucleotides	Output1	0.16737	0.544304	-231.5	-28.9
	Output2	0.165963	0.548523	-225.8	-29
	Output3	0.164557	0.547117	-217.3	-29
	Output4	0.168776	0.541491	-219.1	-29
	Output5	0.165963	0.54571	-219.1	-29.2
	Output6	0.168776	0.54571	-231.4	-29.2
Strategy 2 - Matched codon-pair usage	Output1	0.147679	0.59775	-255.1	-27.5
	Output2	0.147679	0.603376	-266.5	-27.5
	Output3	0.150492	0.59775	-261.6	-28.7
	Output4	0.147679	0.586498	-244.4	-28.8
	Output5	0.150492	0.585091	-251.4	-28.9
	Output6	0.146273	0.59775	-258.2	-29.6
Strategy 3 - Matched codon usgae with uridine depletion	Output1	0.156118	0.580872	-250.4	-29.2
	Output2	0.154712	0.57384	-245.8	-29.4
	Output3	0.157525	0.57384	-231.7	-29.8
	Output4	0.157525	0.578059	-244.2	-30
	Output5	0.157525	0.578059	-242.2	-30
	Output6	0.151899	0.583685	-253.5	-31.2
Strategy 4 - Matched codon usgae without uridine depletion	Output1	0.219409	0.530239	-240.7	-25.1
	Output2	0.226442	0.5218	-242.3	-25.1
	Output3	0.229255	0.523207	-247.4	-26.5
	Output4	0.226442	0.523207	-238.8	-26.5
	Output5	0.229255	0.524613	-251.1	-26.7
	Output6	0.225035	0.528833	-241	-27.3
Strategy 5 - CAI	Output1	0.15	0.62	-275.80	-32.30
	Output2	0.14	0.62	-272.30	-36.00
	Output3	0.14	0.62	-268.40	-32.90
	Output4	0.15	0.62	-266.30	-31.70
	Output5	0.15	0.62	-269.60	-35.40
	Output6	0.15	0.62	-262.20	-36.60

### Sheet: S3
Supplementary Table S3. NanoLuc UTRs used in this study
	5’-UTR	Mean Ribosome Load prediction (MRL)*	3’-UTR	REF
NanoLuc-plasmid UTR	Pre-existing sequence from plasmid	5.892	NIL	-
NanoLuc-Moderna UTR	Moderna 5’-UTR	6.132	portion of the human alpha globin 3’UTR	DOI: 10.1016/j.cell.2017.02.017
NanoLuc-HBB UTR	Human β-globin	6.546	Human β-globin	PMID: 30800251
NanoLuc-CYP2E1 UTR	Cytochrome p450 2E1	5.188	Cytochrome p450 2E1	Doi: 10.1080/15476286.2018.1450054
NanoLuc-CYBA UTR	Human cytochrome b-245 alpha chain	5.6	Human cytochrome b-245 alpha chain	DOI: 10.1038/srep39149
*As predicted by https://optimus5.cs.washington.edu/MRL

### Sheet: S4
Supplementary Table S4. mRNA sequences used in this study
	Label	5’-UTR	CDS	3’-UTR
Input	Rare	AGGAGACCCAAGCTGGCTAGGTAAGCTTGGTACCGAGCACGGATCCGCCGCCACC	ATGgtggctagcgtatttacgctagaagattttgtaggtgattggcgtcaaacggcgggttataatctagatcaagtactagaacaaggtggtgtatcgtcgctatttcaaaatctaggtgtatcggtaacgccgatacaacgtatagtactatcgggtgaaaatggtctaaaaatagatatacatgtaataataccgtatgaaggtctatcgggtgatcaaatgggtcaaatagaaaaaatatttaaagtagtatatccggtagatgatcatcattttaaagtaatactacattatggtacgctagtaatagatggtgtaacgccgaatatgatagattattttggtcgtccgtatgaaggtatagcggtatttgatggtaaaaaaataacggtaacg…	GC
Control	Promega	AGGAGACCCAAGCTGGCTAGGTAAGCTTGGTACCGAGCACGGATCCGCCGCCACC	ATGGTGGCTAGCGTCTTCACACTCGAAGATTTCGTTGGGGACTGGCGACAGACAGCCGGCTACAACCTGGACCAAGTCCTTGAACAGGGAGGTGTGTCCAGTTTGTTTCAGAATCTCGGGGTGTCCGTAACTCCGATCCAAAGGATTGTCCTGAGCGGTGAAAATGGGCTGAAGATCGACATCCATGTCATCATCCCGTATGAAGGTCTGAGCGGCGACCAAATGGGCCAGATCGAAAAAATTTTTAAGGTGGTGTACCCTGTGGATGATCATCACTTTAAGGTGATCCTGCACTATGGCACACTGGTAATCGACGGGGTTACGCCGAACATGATCGACTATTTCGGACGGCCGTATGAAGGCATCGCCGTGTTCGACGGCAAAAAGATCACTGTAACA…	GC
Dinucleotides	Output1	AGGAGACCCAAGCTGGCTAGGTAAGCTTGGTACCGAGCACGGATCCGCCGCCACC	ATGGTAGCATCAGTATTCACATTGGAAGACTTCGTAGGGGACTGGAGACAAACAGCAGGATACAACCTCGACCAAGTATTGGAGCAAGGCGGCGTGTCCTCCTTGTTCCAGAACTTGGGAGTCTCAGTAACCCCAATACAGCGCATAGTGCTGAGCGGAGAAAACGGCCTGAAAATCGACATCCACGTCATCATCCCCTACGAAGGCCTCAGCGGAGACCAAATGGGCCAGATCGAGAAAATCTTCAAAGTGGTCTACCCAGTGGACGACCACCACTTCAAAGTGATCCTGCACTACGGAACGCTGGTCATAGACGGAGTGACGCCCAACATGATAGACTACTTCGGAAGGCCATACGAGGGCATAGCCGTGTTCGACGGAAAGAAGATCACAGTGACC…	GC
	Output2	AGGAGACCCAAGCTGGCTAGGTAAGCTTGGTACCGAGCACGGATCCGCCGCCACC	ATGGTCGCAAGCGTATTCACATTGGAGGACTTCGTAGGAGACTGGAGACAAACCGCAGGCTACAACCTCGACCAAGTATTGGAGCAAGGAGGCGTCTCCAGCTTGTTCCAAAACTTGGGAGTCTCCGTGACCCCCATCCAGCGCATCGTCTTGAGCGGAGAAAACGGCCTCAAAATAGACATCCACGTCATCATCCCCTACGAAGGCCTCTCAGGAGACCAAATGGGCCAGATCGAGAAGATCTTCAAGGTGGTGTACCCAGTGGACGACCACCACTTCAAAGTGATCCTGCACTACGGCACCTTGGTGATCGACGGAGTCACCCCCAACATGATAGACTACTTCGGCCGCCCCTACGAAGGCATAGCAGTGTTCGACGGAAAGAAGATCACAGTAACC…	GC
	Output3	AGGAGACCCAAGCTGGCTAGGTAAGCTTGGTACCGAGCACGGATCCGCCGCCACC	ATGGTAGCATCAGTATTCACATTGGAAGACTTCGTAGGAGACTGGAGACAGACAGCAGGATACAACCTCGACCAAGTATTGGAGCAAGGCGGCGTCTCCAGCCTCTTCCAGAACTTGGGAGTCTCAGTGACCCCAATACAGCGCATAGTCTTGTCAGGAGAAAACGGCCTCAAGATAGACATCCACGTGATCATCCCCTACGAAGGCCTCTCCGGCGACCAAATGGGCCAGATAGAAAAGATCTTCAAAGTGGTGTACCCAGTGGACGACCACCACTTCAAAGTAATCCTGCACTACGGCACCCTGGTGATAGACGGCGTGACCCCAAACATGATAGACTACTTCGGCAGGCCCTACGAGGGGATAGCCGTGTTCGACGGGAAAAAAATCACAGTGACA…	GC
	Output4	AGGAGACCCAAGCTGGCTAGGTAAGCTTGGTACCGAGCACGGATCCGCCGCCACC	ATGGTAGCATCAGTATTCACATTGGAAGACTTCGTAGGAGACTGGAGACAAACAGCAGGATACAACCTCGACCAAGTATTGGAGCAGGGCGGCGTGTCCAGCCTGTTCCAAAACTTGGGAGTGTCAGTAACCCCCATCCAAAGGATAGTGCTCTCCGGCGAAAACGGCTTGAAAATCGACATCCACGTGATCATCCCCTACGAAGGCCTCTCAGGAGACCAGATGGGCCAGATCGAGAAAATCTTCAAAGTGGTCTACCCAGTGGACGACCACCACTTCAAAGTGATCTTGCACTACGGCACCTTGGTGATAGACGGCGTGACCCCCAACATGATAGACTACTTCGGCAGGCCCTACGAAGGCATCGCCGTGTTCGACGGCAAGAAGATCACAGTAACA…	GC
	Output5	AGGAGACCCAAGCTGGCTAGGTAAGCTTGGTACCGAGCACGGATCCGCCGCCACC	ATGGTAGCATCAGTATTCACATTGGAAGACTTCGTAGGAGACTGGAGACAAACCGCAGGATACAACCTCGACCAAGTATTGGAGCAAGGCGGCGTGTCCAGCCTGTTCCAAAACTTGGGCGTGTCAGTGACCCCCATCCAAAGAATAGTCCTCTCAGGAGAAAACGGCTTGAAGATCGACATCCACGTGATCATCCCCTACGAAGGCCTCTCAGGAGACCAAATGGGCCAGATCGAGAAGATCTTCAAAGTGGTCTACCCAGTGGACGACCACCACTTCAAAGTCATCCTGCACTACGGAACCTTGGTCATAGACGGAGTCACCCCCAACATGATCGACTACTTCGGCAGGCCATACGAAGGAATAGCGGTGTTCGACGGCAAAAAGATCACCGTAACA…	GC
	Output6	AGGAGACCCAAGCTGGCTAGGTAAGCTTGGTACCGAGCACGGATCCGCCGCCACC	ATGGTAGCATCAGTATTCACATTGGAAGACTTCGTAGGAGACTGGAGACAAACCGCAGGCTACAACCTCGACCAAGTATTGGAGCAAGGCGGAGTGTCCAGCTTGTTCCAGAACTTGGGAGTATCCGTGACCCCAATCCAAAGGATAGTGCTCTCCGGCGAAAACGGCCTGAAAATAGACATCCACGTGATCATCCCATACGAAGGCCTCTCAGGCGACCAGATGGGCCAGATCGAGAAGATCTTCAAAGTGGTGTACCCAGTGGACGACCACCACTTCAAAGTGATCCTGCACTACGGAACATTGGTCATCGACGGAGTCACCCCCAACATGATAGACTACTTCGGCAGGCCATACGAAGGCATCGCAGTGTTCGACGGAAAAAAGATCACCGTGACA…	GC
Matched codon pair	Output1	AGGAGACCCAAGCTGGCTAGGTAAGCTTGGTACCGAGCACGGATCCGCCGCCACC	ATGGTCGCAAGCGTATTCACACTGGAAGACTTCGTAGGAGACTGGAGACAAACCGCAGGCTACAACCTCGACCAAGTATTGGAACAGGGCGGCGTGAGCAGCCTCTTCCAGAACCTGGGCGTGTCCGTGACCCCCATCCAGAGAATAGTGCTGAGCGGGGAGAACGGCCTGAAGATCGACATCCACGTCATCATCCCCTACGAGGGCCTCAGCGGGGACCAGATGGGCCAGATCGAGAAGATCTTCAAGGTGGTGTACCCAGTGGACGACCACCACTTCAAAGTGATCCTGCACTACGGCACCCTGGTGATCGACGGGGTCACCCCCAACATGATCGACTACTTCGGCCGGCCCTACGAAGGCATCGCCGTGTTCGACGGGAAGAAGATCACCGTCACG…	GC
	Output2	AGGAGACCCAAGCTGGCTAGGTAAGCTTGGTACCGAGCACGGATCCGCCGCCACC	ATGGTCGCAAGCGTATTCACACTGGAAGACTTCGTAGGAGACTGGAGACAAACCGCAGGCTACAACCTCGACCAAGTATTGGAACAGGGCGGCGTGTCCTCCCTGTTCCAGAACCTGGGCGTGTCAGTGACCCCCATCCAGAGGATCGTGCTGAGCGGGGAGAACGGCCTGAAGATAGACATCCACGTCATCATCCCCTACGAGGGCCTCAGCGGGGACCAGATGGGCCAGATCGAGAAGATCTTCAAGGTGGTGTACCCAGTGGACGACCACCACTTCAAAGTGATCCTGCACTACGGCACCCTGGTGATCGACGGCGTGACACCCAACATGATCGACTACTTCGGCCGGCCCTACGAAGGCATCGCCGTGTTCGACGGCAAGAAAATCACCGTGACG…	GC
	Output3	AGGAGACCCAAGCTGGCTAGGTAAGCTTGGTACCGAGCACGGATCCGCCGCCACC	ATGGTCGCATCAGTATTCACATTGGAAGACTTCGTAGGAGACTGGAGACAAACCGCAGGCTACAACCTCGACCAAGTATTGGAGCAAGGAGGCGTCAGCAGCCTCTTCCAGAACCTGGGCGTCTCAGTGACACCCATCCAGAGGATCGTGCTGAGCGGGGAGAACGGGCTGAAGATCGACATCCACGTGATCATCCCCTACGAGGGCCTGTCCGGGGACCAGATGGGCCAGATCGAGAAGATCTTCAAGGTGGTGTACCCAGTGGACGACCACCACTTCAAAGTGATCCTGCACTACGGGACACTGGTGATCGACGGGGTAACGCCCAACATGATCGACTACTTCGGCCGGCCCTACGAAGGCATCGCCGTGTTCGACGGGAAGAAGATCACCGTGACA…	GC
	Output4	AGGAGACCCAAGCTGGCTAGGTAAGCTTGGTACCGAGCACGGATCCGCCGCCACC	ATGGTAGCCTCAGTATTCACACTCGAAGACTTCGTAGGGGACTGGAGACAAACAGCAGGATACAACCTCGACCAAGTACTGGAGCAAGGAGGAGTGAGCAGCCTCTTCCAGAACCTGGGCGTATCAGTGACCCCCATCCAGAGGATCGTGCTGAGCGGAGAGAACGGCCTGAAGATAGACATCCACGTCATCATCCCCTACGAGGGCCTCAGCGGAGACCAGATGGGCCAGATCGAGAAGATCTTCAAGGTGGTGTACCCAGTGGACGACCACCACTTCAAAGTGATCCTGCACTACGGGACCCTGGTGATCGACGGCGTAACGCCCAACATGATCGACTACTTCGGCCGGCCCTACGAAGGCATCGCCGTGTTCGACGGCAAGAAGATCACAGTGACA…	GC
	Output5	AGGAGACCCAAGCTGGCTAGGTAAGCTTGGTACCGAGCACGGATCCGCCGCCACC	ATGGTCGCATCAGTATTCACATTGGAGGACTTCGTAGGAGACTGGAGACAAACCGCAGGCTACAACCTCGACCAAGTACTGGAGCAAGGAGGAGTCAGCAGCCTCTTCCAGAACCTGGGCGTGTCCGTGACCCCCATCCAGAGGATAGTGCTGTCAGGGGAGAACGGCCTGAAGATAGACATCCACGTCATCATCCCCTACGAGGGGCTGAGCGGGGACCAGATGGGCCAGATCGAGAAGATCTTCAAAGTGGTGTACCCAGTGGACGACCACCACTTCAAGGTGATCCTGCACTACGGGACACTGGTGATAGACGGCGTAACGCCCAACATGATAGACTACTTCGGCCGGCCCTACGAGGGCATCGCCGTGTTCGACGGCAAGAAGATAACAGTGACA…	GC
	Output6	AGGAGACCCAAGCTGGCTAGGTAAGCTTGGTACCGAGCACGGATCCGCCGCCACC	ATGGTAGCATCAGTATTCACCCTGGAAGACTTCGTCGGAGACTGGAGACAAACCGCAGGCTACAACCTCGACCAAGTACTGGAGCAAGGAGGAGTGAGCAGCCTCTTCCAGAACCTGGGCGTGTCCGTGACCCCCATCCAGAGGATCGTGCTGAGCGGGGAGAACGGGCTGAAGATCGACATCCACGTCATCATCCCCTACGAGGGCCTGTCCGGGGACCAGATGGGCCAGATCGAGAAGATCTTCAAAGTGGTGTACCCAGTGGACGACCACCACTTCAAGGTGATCCTGCACTACGGCACACTGGTGATCGACGGCGTCACCCCCAACATGATCGACTACTTCGGCCGGCCCTACGAAGGCATCGCCGTGTTCGACGGCAAGAAGATCACAGTGACA…	GC
U-depletion	Output1	AGGAGACCCAAGCTGGCTAGGTAAGCTTGGTACCGAGCACGGATCCGCCGCCACC	ATGGTCGCAAGCGTATTCACACTGGAAGACTTCGTCGGAGACTGGAGACAAACCGCAGGCTACAACCTCGACCAAGTACTGGAGCAGGGGGGGGTCTCCTCCCTGTTCCAAAACCTCGGCGTGTCCGTCACCCCAATACAAAGGATAGTGCTGAGCGGGGAGAACGGCCTGAAAATCGACATACACGTGATCATACCGTACGAGGGGCTGAGCGGAGACCAGATGGGGCAGATAGAAAAGATATTCAAGGTGGTGTACCCGGTAGACGACCACCACTTCAAGGTGATCCTCCACTACGGCACGTTGGTAATCGACGGGGTCACACCCAACATGATAGACTACTTCGGGCGCCCGTACGAGGGCATCGCCGTCTTCGACGGAAAAAAAATCACAGTGACG…	GC
	Output2	AGGAGACCCAAGCTGGCTAGGTAAGCTTGGTACCGAGCACGGATCCGCCGCCACC	ATGGTCGCATCAGTATTCACACTCGAAGACTTCGTCGGAGACTGGAGACAAACCGCAGGCTACAACCTCGACCAAGTACTGGAGCAGGGGGGCGTATCCTCACTCTTCCAGAACCTGGGGGTGAGCGTGACGCCCATACAGCGGATAGTCCTGTCCGGCGAGAACGGGCTGAAGATAGACATCCACGTAATCATCCCATACGAGGGCCTCAGCGGAGACCAGATGGGACAGATAGAGAAGATCTTCAAGGTAGTCTACCCCGTGGACGACCACCACTTCAAAGTGATCCTCCACTACGGAACCTTGGTCATAGACGGGGTAACCCCGAACATGATCGACTACTTCGGAAGGCCGTACGAGGGGATCGCGGTCTTCGACGGGAAGAAAATCACCGTGACG…	GC
	Output3	AGGAGACCCAAGCTGGCTAGGTAAGCTTGGTACCGAGCACGGATCCGCCGCCACC	ATGGTCGCCTCAGTATTCACATTGGAAGACTTCGTAGGAGACTGGAGACAAACCGCAGGATACAACCTCGACCAAGTACTCGAGCAGGGCGGCGTGTCCAGCCTCTTCCAGAACCTCGGCGTGTCCGTCACCCCAATCCAACGCATCGTGCTCAGCGGGGAAAACGGCTTGAAAATCGACATCCACGTCATCATACCATACGAGGGACTGTCCGGGGACCAGATGGGACAGATCGAAAAAATCTTCAAAGTGGTGTACCCGGTCGACGACCACCACTTCAAGGTGATACTGCACTACGGCACACTGGTCATCGACGGGGTAACCCCCAACATGATAGACTACTTCGGCCGGCCCTACGAGGGGATCGCCGTCTTCGACGGGAAGAAGATAACAGTCACG…	GC
	Output4	AGGAGACCCAAGCTGGCTAGGTAAGCTTGGTACCGAGCACGGATCCGCCGCCACC	ATGGTAGCATCAGTATTCACATTGGAAGACTTCGTCGGCGACTGGAGACAAACCGCAGGCTACAACCTCGACCAAGTACTCGAGCAGGGAGGAGTCTCCTCCTTGTTCCAGAACTTGGGAGTATCCGTCACCCCAATCCAGCGGATAGTCCTGTCAGGAGAGAACGGGCTGAAAATCGACATCCACGTGATAATCCCGTACGAGGGGCTGAGCGGCGACCAGATGGGGCAGATAGAAAAGATCTTCAAGGTGGTGTACCCCGTGGACGACCACCACTTCAAAGTAATACTCCACTACGGAACGCTCGTGATCGACGGCGTGACGCCCAACATGATCGACTACTTCGGGAGACCGTACGAGGGCATAGCCGTCTTCGACGGCAAAAAGATCACAGTGACC…	GC
	Output5	AGGAGACCCAAGCTGGCTAGGTAAGCTTGGTACCGAGCACGGATCCGCCGCCACC	ATGGTAGCCTCAGTATTCACACTCGAAGACTTCGTCGGAGACTGGAGACAAACCGCCGGATACAACCTCGACCAGGTACTCGAACAGGGAGGGGTATCCTCCTTGTTCCAGAACTTGGGCGTGTCAGTGACGCCGATCCAGAGAATCGTGCTGAGCGGGGAGAACGGGCTCAAAATCGACATACACGTCATAATACCGTACGAAGGCCTGTCCGGCGACCAGATGGGGCAGATAGAGAAAATCTTCAAAGTGGTCTACCCGGTGGACGACCACCACTTCAAGGTAATACTGCACTACGGGACACTGGTCATCGACGGGGTGACACCAAACATGATCGACTACTTCGGCCGCCCCTACGAAGGAATCGCCGTGTTCGACGGCAAGAAGATCACCGTGACC…	GC
	Output6	AGGAGACCCAAGCTGGCTAGGTAAGCTTGGTACCGAGCACGGATCCGCCGCCACC	ATGGTCGCAAGCGTATTCACCCTGGAAGACTTCGTAGGAGACTGGCGACAAACAGCAGGCTACAACCTCGACCAAGTACTCGAGCAGGGAGGGGTGAGCAGCCTGTTCCAGAACCTGGGCGTATCCGTCACCCCAATCCAGCGCATCGTGCTGAGCGGAGAGAACGGGCTCAAAATAGACATCCACGTCATCATACCATACGAAGGGCTCTCAGGGGACCAGATGGGGCAGATCGAAAAGATCTTCAAGGTCGTGTACCCGGTGGACGACCACCACTTCAAAGTGATCCTGCACTACGGGACCCTCGTGATCGACGGCGTAACCCCCAACATGATAGACTACTTCGGCAGGCCGTACGAAGGAATAGCGGTGTTCGACGGCAAGAAGATAACAGTCACA…	GC
No U-depletion	Output1	AGGAGACCCAAGCTGGCTAGGTAAGCTTGGTACCGAGCACGGATCCGCCGCCACC	ATGGTCGCAAGCGTATTTACACTGGAAGACTTCGTAGGAGACTGGAGACAAACCGCAGGATATAACCTTGATCAAGTATTGGAGCAGGGCGGCGTGTCCTCATTGTTCCAGAATCTCGGTGTGTCTGTTACGCCTATCCAGCGCATAGTGCTCAGTGGCGAGAATGGCCTGAAGATTGATATTCACGTGATCATCCCCTACGAGGGGCTCTCCGGTGACCAGATGGGCCAGATCGAAAAAATCTTCAAGGTGGTCTATCCTGTCGATGATCACCATTTTAAGGTCATACTGCACTACGGGACCCTGGTGATCGACGGAGTTACTCCTAACATGATTGACTACTTTGGACGACCATACGAGGGGATCGCCGTGTTTGACGGCAAGAAAATTACAGTGACG…	GC
	Output2	AGGAGACCCAAGCTGGCTAGGTAAGCTTGGTACCGAGCACGGATCCGCCGCCACC	ATGGTAGCATCAGTATTTACCCTTGAAGACTTTGTTGGAGATTGGAGACAAACCGCTGGATATAACCTTGATCAAGTACTGGAGCAAGGTGGCGTTAGCTCACTGTTCCAGAACTTGGGCGTGTCCGTGACACCTATCCAGAGGATTGTTTTGTCCGGTGAAAACGGCCTTAAAATCGACATCCACGTGATTATTCCTTACGAGGGGCTCAGCGGCGATCAGATGGGCCAGATCGAGAAGATTTTTAAGGTGGTGTACCCCGTGGATGATCACCACTTCAAAGTTATCCTCCACTATGGAACGCTCGTGATTGACGGGGTCACCCCCAATATGATCGACTATTTCGGTAGGCCATACGAGGGAATCGCTGTGTTTGACGGCAAGAAGATAACAGTCACG…	GC
	Output3	AGGAGACCCAAGCTGGCTAGGTAAGCTTGGTACCGAGCACGGATCCGCCGCCACC	ATGGTTGCAAGCGTATTTACATTGGAAGACTTTGTTGGAGATTGGAGACAGACCGCAGGATATAATTTGGATCAAGTTTTGGAACAAGGGGGCGTGAGCTCCCTTTTCCAGAATCTCGGTGTTTCCGTTACTCCCATCCAGAGGATTGTCCTTAGTGGCGAGAATGGGCTCAAGATTGATATACACGTGATCATCCCTTATGAAGGCCTGAGTGGCGACCAGATGGGCCAGATAGAGAAAATCTTCAAGGTGGTCTACCCTGTGGACGACCATCACTTTAAAGTGATCCTGCACTACGGAACTCTCGTGATCGATGGCGTCACTCCCAATATGATCGATTACTTCGGGCGACCATATGAAGGGATCGCCGTCTTTGACGGTAAGAAGATCACGGTTACC…	GC
	Output4	AGGAGACCCAAGCTGGCTAGGTAAGCTTGGTACCGAGCACGGATCCGCCGCCACC	ATGGTAGCAAGCGTTTTTACATTGGAAGATTTCGTTGGAGACTGGAGACAAACCGCAGGATATAACCTTGATCAAGTACTTGAACAGGGTGGCGTTAGCTCTCTTTTCCAGAACCTCGGGGTCTCCGTGACTCCAATCCAACGCATTGTGTTGAGCGGGGAAAATGGCCTGAAAATCGACATCCATGTGATCATCCCTTACGAAGGCCTCTCCGGCGATCAGATGGGTCAGATTGAGAAGATTTTCAAGGTGGTGTACCCCGTTGACGACCACCACTTTAAAGTCATACTGCACTATGGAACCCTGGTGATCGACGGAGTGACCCCAAATATGATAGATTACTTCGGCCGGCCATACGAGGGAATCGCCGTCTTTGACGGTAAGAAAATTACGGTCACC…	GC
	Output5	AGGAGACCCAAGCTGGCTAGGTAAGCTTGGTACCGAGCACGGATCCGCCGCCACC	ATGGTCGCATCTGTATTTACCCTTGAAGACTTTGTAGGAGATTGGCGCCAAACAGCAGGATATAACCTTGATCAAGTACTGGAACAAGGTGGGGTTTCCTCTCTGTTTCAGAACCTCGGCGTCTCAGTGACCCCAATCCAGCGCATAGTCCTGTCAGGGGAGAATGGTCTCAAGATTGACATTCATGTGATTATCCCCTACGAAGGGCTGTCCGGCGACCAGATGGGGCAGATCGAAAAGATCTTCAAGGTGGTCTATCCAGTGGATGACCACCACTTTAAGGTCATCCTGCACTATGGCACCCTGGTGATCGACGGCGTTACACCTAATATGATCGATTACTTCGGAAGACCCTACGAGGGTATTGCTGTGTTCGACGGCAAAAAAATCACTGTGACC…	GC
	Output6	AGGAGACCCAAGCTGGCTAGGTAAGCTTGGTACCGAGCACGGATCCGCCGCCACC	ATGGTCGCAAGTGTATTCACCCTGGAAGACTTCGTTGGAGACTGGAGACAGACCGCAGGCTATAACCTTGATCAAGTACTGGAGCAGGGCGGTGTGAGTAGCTTGTTCCAAAATTTGGGCGTGTCCGTGACTCCAATCCAGAGGATCGTCCTGTCTGGTGAAAATGGCCTCAAAATCGACATTCACGTCATTATCCCTTATGAGGGGCTGAGCGGGGACCAGATGGGCCAGATTGAAAAAATCTTCAAGGTGGTTTACCCCGTCGACGATCACCACTTTAAGGTGATACTGCATTACGGCACTCTCGTGATTGACGGCGTGACCCCTAACATGATAGATTATTTTGGGCGCCCGTACGAGGGCATAGCTGTCTTCGATGGAAAGAAAATCACAGTTACT…	GC
CAI	Output1	AGGAGACCCAAGCTGGCTAGGTAAGCTTGGTACCGAGCACGGATCCGCCGCCACC	ATGGTAGCCTCAGTATTCACCTTGGAAGACTTCGTAGGAGACTGGAGACAAACAGCCGGATACAACTTGGACCAAGTACTGGAGCAGGGCGGCGTGAGCAGCCTGTTCCAGAACCTGGGCGTGAGCGTGACCCCCATCCAGAGGATCGTGCTGAGCGGCGAGAACGGCCTGAAGATCGACATCCACGTGATCATCCCCTACGAGGGCCTGAGCGGCGACCAGATGGGCCAGATCGAGAAGATCTTCAAGGTGGTGTACCCCGTGGACGACCACCACTTCAAGGTGATCCTGCACTACGGCACCCTGGTGATCGACGGCGTGACCCCCAACATGATCGACTACTTCGGCAGGCCCTACGAGGGCATCGCCGTGTTCGACGGCAAGAAGATCACCGTGACC…	GC
	Output2	AGGAGACCCAAGCTGGCTAGGTAAGCTTGGTACCGAGCACGGATCCGCCGCCACC	ATGGTAGCAAGCGTATTCACACTGGAAGACTTCGTAGGCGACTGGAGACAAACAGCAGGATACAACTTGGACCAAGTACTGGAGCAGGGCGGCGTGAGCAGCCTGTTCCAGAACCTGGGCGTGAGCGTGACCCCCATCCAGAGGATCGTGCTGAGCGGCGAGAACGGCCTGAAGATCGACATCCACGTGATCATCCCCTACGAGGGCCTGAGCGGCGACCAGATGGGCCAGATCGAGAAGATCTTCAAGGTGGTGTACCCCGTGGACGACCACCACTTCAAGGTGATCCTGCACTACGGCACCCTGGTGATCGACGGCGTGACCCCCAACATGATCGACTACTTCGGCAGGCCCTACGAGGGCATCGCCGTGTTCGACGGCAAGAAGATCACCGTGACC…	GC
	Output3	AGGAGACCCAAGCTGGCTAGGTAAGCTTGGTACCGAGCACGGATCCGCCGCCACC	ATGGTAGCATCAGTATTCACACTGGAAGACTTCGTAGGAGACTGGAGACAAACAGCAGGCTACAACTTGGACCAAGTACTGGAGCAGGGCGGCGTGAGCAGCCTGTTCCAGAACCTGGGCGTGAGCGTGACCCCCATCCAGAGAATCGTGCTGAGCGGCGAGAACGGCCTGAAGATCGACATCCACGTGATCATCCCCTACGAGGGCCTGAGCGGCGACCAGATGGGCCAGATCGAGAAGATCTTCAAGGTGGTGTACCCCGTGGACGACCACCACTTCAAGGTGATCCTGCACTACGGCACCCTGGTGATCGACGGCGTGACCCCCAACATGATCGACTACTTCGGCAGGCCCTACGAGGGCATCGCCGTGTTCGACGGCAAGAAGATCACCGTGACC…	GC
	Output4	AGGAGACCCAAGCTGGCTAGGTAAGCTTGGTACCGAGCACGGATCCGCCGCCACC	ATGGTAGCATCAGTATTCACATTGGAAGACTTCGTAGGAGACTGGAGACAAACCGCCGGATACAACCTGGACCAAGTATTGGAGCAGGGCGGCGTGAGCAGCCTGTTCCAGAACCTGGGCGTGAGCGTGACCCCCATCCAGAGGATCGTGCTGAGCGGCGAGAACGGCCTGAAGATCGACATCCACGTGATCATCCCCTACGAGGGCCTGAGCGGCGACCAGATGGGCCAGATCGAGAAGATCTTCAAGGTGGTGTACCCCGTGGACGACCACCACTTCAAGGTGATCCTGCACTACGGCACCCTGGTGATCGACGGCGTGACCCCCAACATGATCGACTACTTCGGCAGGCCCTACGAGGGCATCGCCGTGTTCGACGGCAAGAAGATCACCGTGACC…	GC
	Output5	AGGAGACCCAAGCTGGCTAGGTAAGCTTGGTACCGAGCACGGATCCGCCGCCACC	ATGGTAGCATCAGTATTCACATTGGAAGACTTCGTGGGAGACTGGAGACAAACAGCAGGCTACAACCTGGACCAAGTATTGGAGCAGGGCGGCGTGAGCAGCCTGTTCCAGAACCTGGGCGTGAGCGTGACCCCCATCCAGAGAATCGTGCTGAGCGGCGAGAACGGCCTGAAGATCGACATCCACGTGATCATCCCCTACGAGGGCCTGAGCGGCGACCAGATGGGCCAGATCGAGAAGATCTTCAAGGTGGTGTACCCCGTGGACGACCACCACTTCAAGGTGATCCTGCACTACGGCACCCTGGTGATCGACGGCGTGACCCCCAACATGATCGACTACTTCGGCAGGCCCTACGAGGGCATCGCCGTGTTCGACGGCAAGAAGATCACCGTGACC…	GC
	Output6	AGGAGACCCAAGCTGGCTAGGTAAGCTTGGTACCGAGCACGGATCCGCCGCCACC	ATGGTAGCAAGCGTATTCACATTGGAAGACTTCGTAGGCGACTGGAGACAAACCGCCGGCTACAACTTGGACCAAGTATTGGAGCAGGGCGGCGTGAGCAGCCTGTTCCAGAACCTGGGCGTGAGCGTGACCCCCATCCAGAGGATCGTGCTGAGCGGCGAGAACGGCCTGAAGATCGACATCCACGTGATCATCCCCTACGAGGGCCTGAGCGGCGACCAGATGGGCCAGATCGAGAAGATCTTCAAGGTGGTGTACCCCGTGGACGACCACCACTTCAAGGTGATCCTGCACTACGGCACCCTGGTGATCGACGGCGTGACCCCCAACATGATCGACTACTTCGGCAGACCCTACGAGGGCATCGCCGTGTTCGACGGCAAGAAGATCACCGTGACC…	GC
mRNAs in Figure 2D	Moderna	GGGAAATAAGAGAGAAAAGAAGAGTAAGAAGAAATATAAGAGCCACC	ATGgtgaagtatcaaaaggctagcGTCTTCACACTCGAAGATTTCGTTGGGGACTGGCGACAGACAGCCGGCTACAACCTGGACCAAGTCCTTGAACAGGGAGGTGTGTCCAGTTTGTTTCAGAATCTCGGGGTGTCCGTAACTCCGATCCAAAGGATTGTCCTGAGCGGTGAAAATGGGCTGAAGATCGACATCCATGTCATCATCCCGTATGAAGGTCTGAGCGGCGACCAAATGGGCCAGATCGAAAAAATTTTTAAGGTGGTGTACCCTGTGGATGATCATCACTTTAAGGTGATCCTGCACTATGGCACACTGGTAATCGACGGGGTTACGCCGAACATGATCGACTATTTCGGACGGCCGTATGAAGGCATCGCCGTGTTCGACGGCAAAAAG…	TGATAATAGGCTGGAGCCTCGGTGGCCATGCTTCTTGCCCCTTGGGCCTCCCCCCAGCCCCTCCTCCCCTTCCTGCACCCGTACCCCCGTGGTCTTTGAATAAAGTCTGAGC
	HBB	GGGACATTTGCTTCTGACACAACTGTGTTCACTAGCAACCTCAAACAGACACC	ATGgtgaagtatcaaaaggctagcGTCTTCACACTCGAAGATTTCGTTGGGGACTGGCGACAGACAGCCGGCTACAACCTGGACCAAGTCCTTGAACAGGGAGGTGTGTCCAGTTTGTTTCAGAATCTCGGGGTGTCCGTAACTCCGATCCAAAGGATTGTCCTGAGCGGTGAAAATGGGCTGAAGATCGACATCCATGTCATCATCCCGTATGAAGGTCTGAGCGGCGACCAAATGGGCCAGATCGAAAAAATTTTTAAGGTGGTGTACCCTGTGGATGATCATCACTTTAAGGTGATCCTGCACTATGGCACACTGGTAATCGACGGGGTTACGCCGAACATGATCGACTATTTCGGACGGCCGTATGAAGGCATCGCCGTGTTCGACGGCAAAAAG…	GCTCGCTTTCTTGCTGTCCAATTTCTATTAAAGGTTCCTTTGTTCCCTAAGTCCAACTACTAAACTGGGGGATATTATGAAGGGCCTTGAGCATCTGGATTCTGCCTAATAAAAAACATTTATTTTCATTGCAAGC
	CYP2E1	GGGCTCCCGGGCTGGCAGCAGGGCCCCAGCGGCACC	ATGgtgaagtatcaaaaggctagcGTCTTCACACTCGAAGATTTCGTTGGGGACTGGCGACAGACAGCCGGCTACAACCTGGACCAAGTCCTTGAACAGGGAGGTGTGTCCAGTTTGTTTCAGAATCTCGGGGTGTCCGTAACTCCGATCCAAAGGATTGTCCTGAGCGGTGAAAATGGGCTGAAGATCGACATCCATGTCATCATCCCGTATGAAGGTCTGAGCGGCGACCAAATGGGCCAGATCGAAAAAATTTTTAAGGTGGTGTACCCTGTGGATGATCATCACTTTAAGGTGATCCTGCACTATGGCACACTGGTAATCGACGGGGTTACGCCGAACATGATCGACTATTTCGGACGGCCGTATGAAGGCATCGCCGTGTTCGACGGCAAAAAG…	GTGTGTGGAGGACACCCTGAACCCCCCGCTTTCAAACAAGTTTTCAAATTGTTTGAGGTCAGGATTTCTCAAACTGATTCCTTTCTTTGCATATGAGTATTTGAAAATAAATATTTTCCCAGAATATAAATAAATCATCACATGATTATTTTAACTATAGC
	CYBA	GGGAGTGCGCGCCTAGCAGTGTCCCAGCCGGGTTCGTGTCGCC	ATGgtgaagtatcaaaaggctagcGTCTTCACACTCGAAGATTTCGTTGGGGACTGGCGACAGACAGCCGGCTACAACCTGGACCAAGTCCTTGAACAGGGAGGTGTGTCCAGTTTGTTTCAGAATCTCGGGGTGTCCGTAACTCCGATCCAAAGGATTGTCCTGAGCGGTGAAAATGGGCTGAAGATCGACATCCATGTCATCATCCCGTATGAAGGTCTGAGCGGCGACCAAATGGGCCAGATCGAAAAAATTTTTAAGGTGGTGTACCCTGTGGATGATCATCACTTTAAGGTGATCCTGCACTATGGCACACTGGTAATCGACGGGGTTACGCCGAACATGATCGACTATTTCGGACGGCCGTATGAAGGCATCGCCGTGTTCGACGGCAAAAAG…	CCTCGCCCCGGACCTGCCCTCCCGCCAGGTGCACCCACCTGCAATAAATGCAGCGAAGCCGGGAGC
	plasmid	GGGAGACCCAAGCTGGCTAGGTAAGCTTGGTACCGAGCTCGGATCCGCCGCCACC	ATGgtgaagtatcaaaaggctagcGTCTTCACACTCGAAGATTTCGTTGGGGACTGGCGACAGACAGCCGGCTACAACCTGGACCAAGTCCTTGAACAGGGAGGTGTGTCCAGTTTGTTTCAGAATCTCGGGGTGTCCGTAACTCCGATCCAAAGGATTGTCCTGAGCGGTGAAAATGGGCTGAAGATCGACATCCATGTCATCATCCCGTATGAAGGTCTGAGCGGCGACCAAATGGGCCAGATCGAAAAAATTTTTAAGGTGGTGTACCCTGTGGATGATCATCACTTTAAGGTGATCCTGCACTATGGCACACTGGTAATCGACGGGGTTACGCCGAACATGATCGACTATTTCGGACGGCCGTATGAAGGCATCGCCGTGTTCGACGGCAAAAAG…	GC
mRNAs in Figure 2E	mRNA 1	AGGAAATAAGAGAGAAAAGAAGAGTAAGAAGAAATATAAGAGCCACC	ATGgtgaagtatcaaaagGATTACAAGGACGACGACGACAAGgctagcGTCTTCACACTCGAAGATTTCGTTGGGGACTGGCGACAGACAGCCGGCTACAACCTGGACCAAGTCCTTGAACAGGGAGGTGTGTCCAGTTTGTTTCAGAATCTCGGGGTGTCCGTAACTCCGATCCAAAGGATTGTCCTGAGCGGTGAAAATGGGCTGAAGATCGACATCCATGTCATCATCCCGTATGAAGGTCTGAGCGGCGACCAAATGGGCCAGATCGAAAAAATTTTTAAGGTGGTGTACCCTGTGGATGATCATCACTTTAAGGTGATCCTGCACTATGGCACACTGGTAATCGACGGGGTTACGCCGAACATGATCGACTATTTCGGACGGCCGTATGAAGGC…	TGATAATAGGCTGGAGCCTCGGTGGCCATGCTTCTTGCCCCTTGGGCCTCCCCCCAGCCCCTCCTCCCCTTCCTGCACCCGTACCCCCGTGGTCTTTGAATAAAGTCTGAGTGGGCGGCGC
	mRNA 2	AGGAAATAAGAGAGAAAAGAAGAGTAAGAAGAAATATAAGAGCCACC	ATGgtgaagtatcaaaagGATTACAAGGACGACGACGACAAGgctagcGTCTTCACACTCGAAGATTTCGTTGGGGACTGGCGACAGACAGCCGGCTACAACCTGGACCAAGTCCTTGAACAGGGAGGTGTGTCCAGTTTGTTTCAGAATCTCGGGGTGTCCGTAACTCCGATCCAAAGGATTGTCCTGAGCGGTGAAAATGGGCTGAAGATCGACATCCATGTCATCATCCCGTATGAAGGTCTGAGCGGCGACCAAATGGGCCAGATCGAAAAAATTTTTAAGGTGGTGTACCCTGTGGATGATCATCACTTTAAGGTGATCCTGCACTATGGCACACTGGTAATCGACGGGGTTACGCCGAACATGATCGACTATTTCGGACGGCCGTATGAAGGC…	TGATAATAGCAAACACCATTGTCACACTCCAGCTGGAGCCTCGGTGGCCATGCTTCTTGCCCCTTGGGCCCAAACACCATTGTCACACTCCATCCCCCCAGCCCCTCCTCCCCTTCCTGCACCCGTACCCCCCAAACACCATTGTCACACTCCAGTGGTCTTTGAATAAAGTCTGAGTGGGCGGCGC
	mRNA 3	AGGAAATAAGAGAGAAAAGAAGAGTAAGAAGAAATATAAGAGCCACC	ATGgtgaagtatcaaaagGATTACAAGGACGACGACGACAAGgctagcGTCTTCACACTCGAAGATTTCGTTGGGGACTGGCGACAGACAGCCGGCTACAACCTGGACCAAGTCCTTGAACAGGGAGGTGTGTCCAGTTTGTTTCAGAATCTCGGGGTGTCCGTAACTCCGATCCAAAGGATTGTCCTGAGCGGTGAAAATGGGCTGAAGATCGACATCCATGTCATCATCCCGTATGAAGGTCTGAGCGGCGACCAAATGGGCCAGATCGAAAAAATTTTTAAGGTGGTGTACCCTGTGGATGATCATCACTTTAAGGTGATCCTGCACTATGGCACACTGGTAATCGACGGGGTTACGCCGAACATGATCGACTATTTCGGACGGCCGTATGAAGGC…	TGATAATAGGCTGGAGCCTCGGTGGCCATGCTTCTTGCCCCTTGGGCCTCCCCCCAGCCCCTCCTCCCCTTCCTGCACCCGTACCCCCTCCATAAAGTAGGAAACACTACAGTGGTCTTTGAATAAAGTCTGAGTGGGCGGCGC
	mRNA 4	AGGAAATAAGAGAGAAAAGAAGAGTAAGAAGAAATATAAGAGCCACC	ATGgtgaagtatcaaaagGATTACAAGGACGACGACGACAAGgctagcGTCTTCACACTCGAAGATTTCGTTGGGGACTGGCGACAGACAGCCGGCTACAACCTGGACCAAGTCCTTGAACAGGGAGGTGTGTCCAGTTTGTTTCAGAATCTCGGGGTGTCCGTAACTCCGATCCAAAGGATTGTCCTGAGCGGTGAAAATGGGCTGAAGATCGACATCCATGTCATCATCCCGTATGAAGGTCTGAGCGGCGACCAAATGGGCCAGATCGAAAAAATTTTTAAGGTGGTGTACCCTGTGGATGATCATCACTTTAAGGTGATCCTGCACTATGGCACACTGGTAATCGACGGGGTTACGCCGAACATGATCGACTATTTCGGACGGCCGTATGAAGGC…	TGATAATAGTCCATAAAGTAGGAAACACTACAGCTGGAGCCTCGGTGGCCATGCTTCTTGCCCCTTGGGCCCAAACACCATTGTCACACTCCATCCCCCCAGCCCCTCCTCCCCTTCCTGCACCCGTACCCCCGTGGTCTTTGAATAAAGTCTGAGTGGGCGGCGC
